# High-throughput investigation of genetic design constraints in domesticated Influenza A Virus for transient gene delivery

**DOI:** 10.1101/2024.02.14.580300

**Authors:** Adam Sychla, Christopher S Stach, Shanley N Roach, Amanda N Hayward, Ryan A Langlois, Michael J Smanski

## Abstract

Replication-incompetent single cycle infectious Influenza A Virus (sciIAV) has demonstrated utility as a research and vaccination platform. Protein-based therapeutics are increasingly attractive due to their high selectivity and potent efficacy but still suffer from low bioavailability and high manufacturing cost. Transient RNA-mediated delivery is a safe alternative that allows for expression of protein-based therapeutics within the target cells or tissues but is limited by delivery efficiency. Here, we develop recombinant sciIAV as a platform for transient gene delivery *in vivo* and *in vitro* for therapeutic, research, and manufacturing applications (*in vivo* antimicrobial production, cell culture contamination clearance, and production of antiviral proteins *in vitro*). While adapting the system to deliver new protein cargo we discovered expression differences presumably resulting from genetic context effects. We applied a high-throughput screen to map these within the 3^*′*^-untranslated and coding regions of the hemagglutinin-encoding segment 4. This screen revealed permissible mutations in the 3^*′*^-UTR and depletion of RNA level motifs in the N-terminal coding region.
