## SupplementaryData for "High-throughput investigation of genetic design constraints in domesticated Influenza A Virus for transient gene delivery"

### Sheet: Fig_1d
	well	plate	cell_line	Virus	GFP_vRNA	GFP_cRNA	lyso_vRNA	lyso_cRNA	GAPDH	delLysoV	delLysoC	delGFPV	delGFPC
1	A01	Plate 1	293t	iAS001	12.67	15.09	16.58	16.86	17.22	-0.64	-0.36	-4.55	-2.13
2	A02	Plate 1	293t	iAS001	13.25	15.4	17.17	17.22	17.38	-0.21	-0.16	-4.13	-1.98
3	A03	Plate 1	293t	iAS001	13.36	15.67	17.21	17.43	17.44	-0.23	-0.01	-4.08	-1.77
4	A04	Plate 1	A549	iAS001	14.3	16.22	16.38	16.97	17.09	-0.71	-0.12	-2.79	-0.87
5	A05	Plate 1	A549	iAS001	13.31	15.27	15.15	16.28	16.33	-1.18	-0.05	-3.02	-1.06
6	A06	Plate 1	A549	iAS001	14.15	15.99	15.65	16.73	16.85	-1.2	-0.12	-2.7	-0.86
7	A07	Plate 1	MDCK	iAS001	14.18	16.36	17.34	17.59	17.64	-0.3	-0.05	-3.46	-1.28
8	A08	Plate 1	MDCK	iAS001	14.16	16.54	17.08	17.38	17.44	-0.36	-0.06	-3.28	-0.9
9	A09	Plate 1	MDCK	iAS001	14.43	16.59	17.19	17.58	17.75	-0.56	-0.17	-3.32	-1.16
10	A10	Plate 1	(-)	iAS001	16.85	18.02	17.27	18	17.94	-0.67	0.06	-1.09	0.08
11	A11	Plate 1	(-)	iAS001	17.52	18.03	17.35	18.05	18.1	-0.75	-0.05	-0.58	-0.07
12	A12	Plate 1	(-)	iAS001	17.78	18.25	17.42	18.08	18.11	-0.69	-0.03	-0.33	0.14
13	B01	Plate 1	293t	iAS008	18.12	17.85	14.47	13.8	17.49	-3.02	-3.69	0.63	0.36
14	B02	Plate 1	293t	iAS008	17.96	17.89	14.79	14.13	17.57	-2.78	-3.44	0.39	0.32
15	B03	Plate 1	293t	iAS008	18.03	17.73	14.05	13.85	17.57	-3.52	-3.72	0.46	0.16
16	B04	Plate 1	A549	iAS008	18.14	18.07	16.17	14.26	18.1	-1.93	-3.84	0.04	-0.03
17	B05	Plate 1	A549	iAS008	17.25	17.5	14.51	12.87	17.4	-2.89	-4.53	-0.15	0.1
18	B06	Plate 1	A549	iAS008	17.03	17.43	14.51	13.25	17.42	-2.91	-4.17	-0.39	0.01
19	B07	Plate 1	MDCK	iAS008	17.81	17.94	14.4	12.78	17.72	-3.32	-4.94	0.09	0.22
20	B08	Plate 1	MDCK	iAS008	17.47	17.5	14.42	12.57	17.51	-3.09	-4.94	-0.04	-0.01
21	B09	Plate 1	MDCK	iAS008	17.7	17.77	14.32	12.58	17.73	-3.41	-5.15	-0.03	0.04
22	B10	Plate 1	(-)	iAS008	17.66	18.01	17.27	17.91	17.96	-0.69	-0.05	-0.3	0.05
23	B11	Plate 1	(-)	iAS008	17.96	18.05	17.35	17.99	18	-0.65	-0.01	-0.04	0.05
24	B12	Plate 1	(-)	iAS008	17.74	17.95	17.2	17.85	17.88	-0.68	-0.03	-0.14	0.07
25	C01	Plate 1	293t	iAS013	15.68	15.16	17.55	16.95	17.04	0.51	-0.09	-1.36	-1.88
26	C02	Plate 1	293t	iAS013	15.62	15.19	17.55	17.11	17.22	0.33	-0.11	-1.6	-2.03
27	C03	Plate 1	293t	iAS013	15.45	15.07	17.02	17.2	17.33	-0.31	-0.13	-1.88	-2.26
28	C04	Plate 1	A549	iAS013	15.23	15.59	15.15	16.16	16.25	-1.1	-0.09	-1.02	-0.66
29	C05	Plate 1	A549	iAS013	15.16	15.55	15.18	15.97	15.97	-0.79	0	-0.81	-0.42
30	C06	Plate 1	A549	iAS013	15.42	15.96	15.73	16.6	16.57	-0.84	0.03	-1.15	-0.61
31	C07	Plate 1	MDCK	iAS013	14.57	15.94	16.67	17.23	17.39	-0.72	-0.16	-2.82	-1.45
32	C08	Plate 1	MDCK	iAS013	15.06	16.23	17.13	17.58	17.56	-0.43	0.02	-2.5	-1.33
33	C09	Plate 1	MDCK	iAS013	15.07	16.28	17.26	17.36	17.29	-0.03	0.07	-2.22	-1.01
34	C10	Plate 1	(-)	iAS013	17.02	17.8	17.06	17.82	17.9	-0.84	-0.08	-0.88	-0.1
35	C11	Plate 1	(-)	iAS013	17.38	17.73	17.07	17.71	17.84	-0.77	-0.13	-0.46	-0.11
36	C12	Plate 1	(-)	iAS013	17.58	17.82	17.01	17.77	18.17	-1.16	-0.4	-0.59	-0.35
37	D01	Plate 1	293t	iAS014	18.59	17.87	15.44	16.99	17.7	-2.26	-0.71	0.89	0.17
38	D02	Plate 1	293t	iAS014	18.31	17.71	15.16	16.77	17.67	-2.51	-0.9	0.64	0.04
39	D03	Plate 1	293t	iAS014	18.36	18	15.27	17.07	17.9	-2.63	-0.83	0.46	0.1
40	D04	Plate 1	A549	iAS014	16.33	16.71	14.27	16.12	16.55	-2.28	-0.43	-0.22	0.16
41	D05	Plate 1	A549	iAS014	16.48	16.85	14.36	16.14	16.72	-2.36	-0.58	-0.24	0.13
42	D06	Plate 1	A549	iAS014	15.61	16.17	13.93	15.59	16.17	-2.24	-0.58	-0.56	0
43	D07	Plate 1	MDCK	iAS014	16.87	17.19	14.42	15.35	17.22	-2.8	-1.87	-0.35	-0.03
44	D08	Plate 1	MDCK	iAS014	17.07	17.22	14.31	15.18	17.2	-2.89	-2.02	-0.13	0.02
45	D09	Plate 1	MDCK	iAS014	17.15	17.31	14.55	15.92	17.5	-2.95	-1.58	-0.35	-0.19
46	D10	Plate 1	(-)	iAS014	17.59	17.85	17.17	17.82	18.05	-0.88	-0.23	-0.46	-0.2
47	D11	Plate 1	(-)	iAS014	23.44	17.88	NA	17.79	18.13	NA	-0.34	5.31	-0.25
48	D12	Plate 1	(-)	iAS014	25.01	17.77	NA	17.85	17.91	NA	-0.06	7.1	-0.14
49	E01	Plate 1	293t	(-)	24.68	17.4	NA	17.32	17.32	NA	0	7.36	0.08
50	E02	Plate 1	293t	(-)	18.1	17.66	17.59	17.48	17.4	0.19	0.08	0.7	0.26
51	E03	Plate 1	293t	(-)	18.18	17.32	17.41	17.28	17.29	0.12	-0.01	0.89	0.03
52	E04	Plate 1	A549	(-)	15.23	15.6	14.66	17.36	15.46	-0.8	1.9	-0.23	0.14
53	E05	Plate 1	A549	(-)	14.23	15.07	13.72	14.81	15.23	-1.51	-0.42	-1	-0.16
54	E06	Plate 1	A549	(-)	13.97	14.78	13.42	14.73	15.06	-1.64	-0.33	-1.09	-0.28
55	E07	Plate 1	MDCK	(-)	15	15.88	14.69	15.75	15.8	-1.11	-0.05	-0.8	0.08
56	E08	Plate 1	MDCK	(-)	15.57	16.06	15.31	16.15	16.3	-0.99	-0.15	-0.73	-0.24
57	E09	Plate 1	MDCK	(-)	15.82	16.21	15.46	16.01	16.34	-0.88	-0.33	-0.52	-0.13
58	E10	Plate 1	(-)	(-)	17.06	17.44	16.85	17.42	17.76	-0.91	-0.34	-0.7	-0.32
59	E11	Plate 1	(-)	(-)	17.35	17.65	17.01	17.71	17.94	-0.93	-0.23	-0.59	-0.29
60	E12	Plate 1	(-)	(-)	17.52	17.82	17.03	17.71	17.69	-0.66	0.02	-0.17	0.13

### Sheet: Fig_2b
PixelArea	Dilution	Virus
64.8512	0	Lyso
49.5808	1	Lyso
0	2	Lyso
0	3	Lyso
0	4	Lyso
0	5	Lyso
36.4032	0	Lyso
16.8	1	Lyso
33.6	2	Lyso
0	3	Lyso
0	4	Lyso
0	5	Lyso
48.5696	0	Lyso
56.9536	1	Lyso
26.4256	2	Lyso
0	3	Lyso
0	4	Lyso
0	5	Lyso
26.9888	0	Lyso
17.0112	1	Lyso
18.0224	2	Lyso
0	3	Lyso
0	4	Lyso
0	5	Lyso
29.7792	0	Lyso
35.7888	1	Lyso
30.7392	2	Lyso
0	3	Lyso
0	4	Lyso
0	5	Lyso
40.416	0	Lyso
24.5952	1	Lyso
24.6656	2	Lyso
0	3	Lyso
0	4	Lyso
0	5	Lyso
0	0	GFP
0	1	GFP
0	2	GFP
0	3	GFP
0	4	GFP
0	5	GFP
0	0	GFP
0	1	GFP
0	2	GFP
0	3	GFP
0	4	GFP
0	5	GFP
0	0	GFP
0	1	GFP
0	2	GFP
0	3	GFP
0	4	GFP
0	5	GFP
0	0	GFP
0	1	GFP
0	2	GFP
0	3	GFP
0	4	GFP
0	5	GFP
0	0	GFP
0	1	GFP
0	2	GFP
0	3	GFP
0	4	GFP
0	5	GFP
0	0	GFP
0	1	GFP
0	2	GFP
0	3	GFP
0	4	GFP
0	5	GFP

### Sheet: Fig_2g
	Area	Normalized to stable band	Normalized to GFP					Normalized to stable band	Normalized to GFP				Normalized to stable band	Normalized to GFP			Average	Std		Normalized	Normalized STD		Norm to GFP	STD
GFP	1679.28	1.07182	1	Supernatant		1	1772.52	0.973629	1		1	1782.76	1.01841	1			1744.85	46.5572		1.01883	0.069227		1	0.0960922
2	1566.75					2	1820.53				2	1750.53					1712.6	107.019
S2	5743.89	6.85312	6.3939			3	4740.43	5.2409	5.38286		3	5209.04	5.11525	5.02276			5231.12	409.957		5.68397	0.64001		5.57891	0.733694
4	838.142					4	904.506				4	1018.34					920.328	74.4093
S1	5640.97	6.58789	6.14644			5	5462.72	6.85185	7.03743		5	5317.79	6.74121	6.61932			5473.83	132.168		6.72357	0.296164		6.5993	0.534386
6	856.263					6	797.263				6	788.849					814.125	29.9934
S2o	2868.12	1.57107	1.4658			7	3149.29	1.59792	1.6412		7	2707.53	1.36388	1.33922			2908.31	182.573		1.50908	0.110281		1.48119	0.147802
8	1825.58					8	1970.87				8	1985.16					1927.2	72.0972
MBL	11677.7	8.48327	7.91481			9	11615.2	8.17485	8.39627		9	14324	8.81268	8.65334			12539	1262.46		8.50525	1.0603		8.34804	1.18525
10	1376.56					10	1420.85				10	1625.38					1474.26	108.378
		Normalized to stable band	Normalized to GFP	Cytoplasmic				Normalized to stable band	Normalized to GFP				Normalized to stable band	Normalized to GFP									Norm to GFP	STD
GFP	6065.8	4.62257	1			1	6240.72	5.49941	1		1	6755.72	5.20552	1			6354.08	257.5		5.09031	0.387539		1	0.107668
2	1312.21					2	1134.8				2	1297.8					1248.27	80.4518
S2	1272.2	0.975148	0.210954			3	1384.72	0.915898	0.166545		3	1492.5	1.05592	0.202846			1383.14	89.9408		0.980961	0.0868144		0.192712	0.0224972
4	1304.63					4	1511.87				4	1413.46					1409.98	84.6422
S1	3198.71	1.24798	0.269975			5	3312.85	1.30657	0.237584		5	5243.27	1.99722	0.383673			3918.28	938.068		1.52187	0.365024		0.298975	0.0752353
6	2563.11					6	2535.53				6	2625.28					2574.64	37.5389
S2o	851.326	0.597824	0.129327			7	1153.17	0.752382	0.136812		7	1459.81	0.911415	0.175086			1154.77	248.416		0.759978	0.167529		0.149299	0.0348188
8	1424.04					8	1532.7				8	1601.7					1519.48	73.1276
MBL	11451.1	6.8033	1.47175			9	12501.7	7.29088	1.32576		9	13370	7.31919	1.40604			12440.9	784.565		7.1437	0.516512		1.40339	0.147349
10	1683.16					10	1714.7				10	1826.7					1741.52	61.5907

### Sheet: Fig_3
Library	Read 1 File	Read 2 File
Plasmid	Plas5_S11_L001_R1_001	Plas5_S11_L001_R2_001
Packaging	Res5_S6_L001_R1_001	Res5_S6_L001_R2_001
Propagation	Vir5_S12_L001_R1_001	Vir5_S12_L001_R2_001
High Expression	High5_S9_L001_R1_001	High5_S9_L001_R2_001
Medium Expression	Mid5_S10_L001_R1_001	Mid5_S10_L001_R2_001
Low Expression	Low5_S2_L001_R1_001	Low5_S2_L001_R2_001
GFP Negative	Neg5_S3_L001_R1_001	Neg5_S3_L001_R2_001

### Sheet: Fig_5
Library	Read 1 File	Read 2 File
Plasmid	Plas_S3_L001_R1_001	Plas_S3_L001_R2_001
Packaging	Res_S5_L001_R1_001	Res_S5_L001_R2_001
Propagation	Back_S6_L001_R1_001	Back_S6_L001_R2_001
High Expression	High_S1_L001_R1_001	High_S1_L001_R2_001
Medium Expression	Mid_S7_L001_R1_001	Mid_S7_L001_R2_001
Low Expression	Low_S4_L001_R1_001	Low_S4_L001_R2_001
GFP Negative	Neg_S2_L001_R1_001	Neg_S2_L001_R2_001

### Sheet: Fig_2c-Sup_3-Sup_4
	well	plate	OD600	GFP	cell_line	MOI	Virus	Saureus
1	A01	Plate 1	0.059	65	293t	5	iAS008	(+)
2	A02	Plate 1	0.056	60	293t	5	iAS008	(+)
3	A03	Plate 1	0.054	66	293t	5	iAS008	(+)
4	A04	Plate 1	0.196	298	293t	5	iAS001	(+)
5	A05	Plate 1	0.225	330	293t	5	iAS001	(+)
6	A06	Plate 1	0.196	348	293t	5	iAS001	(+)
7	A07	Plate 1	0.052	61	293t	5	iAS008	(-)
8	A08	Plate 1	0.052	60	293t	5	iAS008	(-)
9	A09	Plate 1	0.054	67	293t	5	iAS008	(-)
10	A10	Plate 1	0.051	436	293t	5	iAS001	(-)
11	A11	Plate 1	0.065	556	293t	5	iAS001	(-)
12	A12	Plate 1	0.06	592	293t	5	iAS001	(-)
13	B01	Plate 1	0.051	75	293t	0.5	iAS008	(+)
14	B02	Plate 1	0.056	61	293t	0.5	iAS008	(+)
15	B03	Plate 1	0.049	64	293t	0.5	iAS008	(+)
16	B04	Plate 1	0.249	248	293t	0.5	iAS001	(+)
17	B05	Plate 1	0.253	258	293t	0.5	iAS001	(+)
18	B06	Plate 1	0.28	249	293t	0.5	iAS001	(+)
19	B07	Plate 1	0.066	60	293t	0.5	iAS008	(-)
20	B08	Plate 1	0.08	58	293t	0.5	iAS008	(-)
21	B09	Plate 1	0.055	60	293t	0.5	iAS008	(-)
22	B10	Plate 1	0.07	397	293t	0.5	iAS001	(-)
23	B11	Plate 1	0.061	435	293t	0.5	iAS001	(-)
24	B12	Plate 1	0.071	519	293t	0.5	iAS001	(-)
25	C01	Plate 1	0.049	67	293t	0.05	iAS008	(+)
26	C02	Plate 1	0.074	61	293t	0.05	iAS008	(+)
27	C03	Plate 1	0.06	63	293t	0.05	iAS008	(+)
28	C04	Plate 1	0.249	142	293t	0.05	iAS001	(+)
29	C05	Plate 1	0.206	149	293t	0.05	iAS001	(+)
30	C06	Plate 1	0.208	164	293t	0.05	iAS001	(+)
31	C07	Plate 1	0.068	62	293t	0.05	iAS008	(-)
32	C08	Plate 1	0.067	64	293t	0.05	iAS008	(-)
33	C09	Plate 1	0.061	63	293t	0.05	iAS008	(-)
34	C10	Plate 1	0.063	255	293t	0.05	iAS001	(-)
35	C11	Plate 1	0.054	219	293t	0.05	iAS001	(-)
36	C12	Plate 1	0.074	280	293t	0.05	iAS001	(-)
37	D01	Plate 1	0.064	64	293t	0.005	iAS008	(+)
38	D02	Plate 1	0.068	65	293t	0.005	iAS008	(+)
39	D03	Plate 1	0.067	64	293t	0.005	iAS008	(+)
40	D04	Plate 1	0.226	78	293t	0.005	iAS001	(+)
41	D05	Plate 1	0.218	73	293t	0.005	iAS001	(+)
42	D06	Plate 1	0.25	70	293t	0.005	iAS001	(+)
43	D07	Plate 1	0.054	61	293t	0.005	iAS008	(-)
44	D08	Plate 1	0.073	63	293t	0.005	iAS008	(-)
45	D09	Plate 1	0.068	60	293t	0.005	iAS008	(-)
46	D10	Plate 1	0.101	75	293t	0.005	iAS001	(-)
47	D11	Plate 1	0.058	86	293t	0.005	iAS001	(-)
48	D12	Plate 1	0.105	86	293t	0.005	iAS001	(-)
49	E01	Plate 1	0.312	55	293t	0.0005	iAS008	(+)
50	E02	Plate 1	0.172	67	293t	0.0005	iAS008	(+)
51	E03	Plate 1	0.232	65	293t	0.0005	iAS008	(+)
52	E04	Plate 1	0.247	71	293t	0.0005	iAS001	(+)
53	E05	Plate 1	0.239	63	293t	0.0005	iAS001	(+)
54	E06	Plate 1	0.231	66	293t	0.0005	iAS001	(+)
55	E07	Plate 1	0.059	63	293t	0.0005	iAS008	(-)
56	E08	Plate 1	0.058	67	293t	0.0005	iAS008	(-)
57	E09	Plate 1	0.064	64	293t	0.0005	iAS008	(-)
58	E10	Plate 1	0.071	64	293t	0.0005	iAS001	(-)
59	E11	Plate 1	0.067	67	293t	0.0005	iAS001	(-)
60	E12	Plate 1	0.081	68	293t	0.0005	iAS001	(-)
61	F01	Plate 1	0.321	56	293t	5e-05	iAS008	(+)
62	F02	Plate 1	0.295	60	293t	5e-05	iAS008	(+)
63	F03	Plate 1	0.292	64	293t	5e-05	iAS008	(+)
64	F04	Plate 1	0.296	64	293t	5e-05	iAS001	(+)
65	F05	Plate 1	0.271	59	293t	5e-05	iAS001	(+)
66	F06	Plate 1	0.281	58	293t	5e-05	iAS001	(+)
67	F07	Plate 1	0.064	64	293t	5e-05	iAS008	(-)
68	F08	Plate 1	0.058	65	293t	5e-05	iAS008	(-)
69	F09	Plate 1	0.064	63	293t	5e-05	iAS008	(-)
70	F10	Plate 1	0.076	65	293t	5e-05	iAS001	(-)
71	F11	Plate 1	0.075	57	293t	5e-05	iAS001	(-)
72	F12	Plate 1	0.136	59	293t	5e-05	iAS001	(-)
73	G01	Plate 1	0.315	56	293t	5e-06	iAS008	(+)
74	G02	Plate 1	0.266	62	293t	5e-06	iAS008	(+)
75	G03	Plate 1	0.265	62	293t	5e-06	iAS008	(+)
76	G04	Plate 1	0.298	65	293t	5e-06	iAS001	(+)
77	G05	Plate 1	0.272	59	293t	5e-06	iAS001	(+)
78	G06	Plate 1	0.259	63	293t	5e-06	iAS001	(+)
79	G07	Plate 1	0.079	61	293t	5e-06	iAS008	(-)
80	G08	Plate 1	0.073	65	293t	5e-06	iAS008	(-)
81	G09	Plate 1	0.084	62	293t	5e-06	iAS008	(-)
82	G10	Plate 1	0.099	60	293t	5e-06	iAS001	(-)
83	G11	Plate 1	0.085	60	293t	5e-06	iAS001	(-)
84	G12	Plate 1	0.127	61	293t	5e-06	iAS001	(-)
85	H01	Plate 1	0.406	60	293t	0	iAS008	(+)
86	H02	Plate 1	0.337	64	293t	0	iAS008	(+)
87	H03	Plate 1	0.342	64	293t	0	iAS008	(+)
88	H04	Plate 1	0.228	69	293t	0	iAS001	(+)
89	H05	Plate 1	0.35	68	293t	0	iAS001	(+)
90	H06	Plate 1	0.375	60	293t	0	iAS001	(+)
91	H07	Plate 1	0.069	60	293t	0	iAS008	(-)
92	H08	Plate 1	0.101	62	293t	0	iAS008	(-)
93	H09	Plate 1	0.069	70	293t	0	iAS008	(-)
94	H10	Plate 1	0.087	60	293t	0	iAS001	(-)
95	H11	Plate 1	0.068	67	293t	0	iAS001	(-)
96	H12	Plate 1	0.112	58	293t	0	iAS001	(-)
97	A01	Plate 2	0.045	114	293t	5	iAS008	(+)
98	A02	Plate 2	0.042	102	293t	5	iAS008	(+)
99	A03	Plate 2	0.049	103	293t	5	iAS008	(+)
100	A04	Plate 2	0.151	322	293t	5	iAS001	(+)
101	A05	Plate 2	0.199	307	293t	5	iAS001	(+)
102	A06	Plate 2	0.211	319	293t	5	iAS001	(+)
103	A07	Plate 2	0.044	105	293t	5	iAS008	(-)
104	A08	Plate 2	0.045	87	293t	5	iAS008	(-)
105	A09	Plate 2	0.043	86	293t	5	iAS008	(-)
106	A10	Plate 2	0.041	482	293t	5	iAS001	(-)
107	A11	Plate 2	0.041	393	293t	5	iAS001	(-)
108	A12	Plate 2	0.047	591	293t	5	iAS001	(-)
109	B01	Plate 2	0.046	105	293t	0.5	iAS008	(+)
110	B02	Plate 2	0.041	105	293t	0.5	iAS008	(+)
111	B03	Plate 2	0.042	103	293t	0.5	iAS008	(+)
112	B04	Plate 2	0.21	279	293t	0.5	iAS001	(+)
113	B05	Plate 2	0.266	288	293t	0.5	iAS001	(+)
114	B06	Plate 2	0.283	228	293t	0.5	iAS001	(+)
115	B07	Plate 2	0.04	135	293t	0.5	iAS008	(-)
116	B08	Plate 2	0.046	104	293t	0.5	iAS008	(-)
117	B09	Plate 2	0.05	97	293t	0.5	iAS008	(-)
118	B10	Plate 2	0.046	329	293t	0.5	iAS001	(-)
119	B11	Plate 2	0.05	335	293t	0.5	iAS001	(-)
120	B12	Plate 2	0.049	489	293t	0.5	iAS001	(-)
121	C01	Plate 2	0.052	119	293t	0.05	iAS008	(+)
122	C02	Plate 2	0.073	131	293t	0.05	iAS008	(+)
123	C03	Plate 2	0.053	194	293t	0.05	iAS008	(+)
124	C04	Plate 2	0.218	195	293t	0.05	iAS001	(+)
125	C05	Plate 2	0.206	215	293t	0.05	iAS001	(+)
126	C06	Plate 2	0.243	151	293t	0.05	iAS001	(+)
127	C07	Plate 2	0.045	172	293t	0.05	iAS008	(-)
128	C08	Plate 2	0.05	87	293t	0.05	iAS008	(-)
129	C09	Plate 2	0.049	96	293t	0.05	iAS008	(-)
130	C10	Plate 2	0.057	216	293t	0.05	iAS001	(-)
131	C11	Plate 2	0.053	219	293t	0.05	iAS001	(-)
132	C12	Plate 2	0.063	282	293t	0.05	iAS001	(-)
133	D01	Plate 2	0.068	112	293t	0.005	iAS008	(+)
134	D02	Plate 2	0.049	222	293t	0.005	iAS008	(+)
135	D03	Plate 2	0.06	138	293t	0.005	iAS008	(+)
136	D04	Plate 2	0.222	128	293t	0.005	iAS001	(+)
137	D05	Plate 2	0.236	134	293t	0.005	iAS001	(+)
138	D06	Plate 2	0.169	91	293t	0.005	iAS001	(+)
139	D07	Plate 2	0.054	114	293t	0.005	iAS008	(-)
140	D08	Plate 2	0.056	82	293t	0.005	iAS008	(-)
141	D09	Plate 2	0.084	85	293t	0.005	iAS008	(-)
142	D10	Plate 2	0.063	104	293t	0.005	iAS001	(-)
143	D11	Plate 2	0.054	103	293t	0.005	iAS001	(-)
144	D12	Plate 2	0.074	106	293t	0.005	iAS001	(-)
145	E01	Plate 2	0.182	144	293t	0.0005	iAS008	(+)
146	E02	Plate 2	0.294	221	293t	0.0005	iAS008	(+)
147	E03	Plate 2	0.203	123	293t	0.0005	iAS008	(+)
148	E04	Plate 2	0.204	122	293t	0.0005	iAS001	(+)
149	E05	Plate 2	0.267	101	293t	0.0005	iAS001	(+)
150	E06	Plate 2	0.251	85	293t	0.0005	iAS001	(+)
151	E07	Plate 2	0.065	92	293t	0.0005	iAS008	(-)
152	E08	Plate 2	0.065	86	293t	0.0005	iAS008	(-)
153	E09	Plate 2	0.058	100	293t	0.0005	iAS008	(-)
154	E10	Plate 2	0.058	88	293t	0.0005	iAS001	(-)
155	E11	Plate 2	0.054	89	293t	0.0005	iAS001	(-)
156	E12	Plate 2	0.057	93	293t	0.0005	iAS001	(-)
157	F01	Plate 2	0.157	136	293t	5e-05	iAS008	(+)
158	F02	Plate 2	0.195	178	293t	5e-05	iAS008	(+)
159	F03	Plate 2	0.246	105	293t	5e-05	iAS008	(+)
160	F04	Plate 2	0.201	115	293t	5e-05	iAS001	(+)
161	F05	Plate 2	0.212	119	293t	5e-05	iAS001	(+)
162	F06	Plate 2	0.313	98	293t	5e-05	iAS001	(+)
163	F07	Plate 2	0.061	96	293t	5e-05	iAS008	(-)
164	F08	Plate 2	0.062	88	293t	5e-05	iAS008	(-)
165	F09	Plate 2	0.061	95	293t	5e-05	iAS008	(-)
166	F10	Plate 2	0.056	84	293t	5e-05	iAS001	(-)
167	F11	Plate 2	0.049	93	293t	5e-05	iAS001	(-)
168	F12	Plate 2	0.05	90	293t	5e-05	iAS001	(-)
169	G01	Plate 2	0.26	86	293t	5e-06	iAS008	(+)
170	G02	Plate 2	0.178	154	293t	5e-06	iAS008	(+)
171	G03	Plate 2	0.197	116	293t	5e-06	iAS008	(+)
172	G04	Plate 2	0.197	96	293t	5e-06	iAS001	(+)
173	G05	Plate 2	0.189	114	293t	5e-06	iAS001	(+)
174	G06	Plate 2	0.207	87	293t	5e-06	iAS001	(+)
175	G07	Plate 2	0.051	89	293t	5e-06	iAS008	(-)
176	G08	Plate 2	0.049	92	293t	5e-06	iAS008	(-)
177	G09	Plate 2	0.053	84	293t	5e-06	iAS008	(-)
178	G10	Plate 2	0.051	93	293t	5e-06	iAS001	(-)
179	G11	Plate 2	0.048	88	293t	5e-06	iAS001	(-)
180	G12	Plate 2	0.056	91	293t	5e-06	iAS001	(-)
181	H01	Plate 2	0.212	86	293t	0	iAS008	(+)
182	H02	Plate 2	0.173	99	293t	0	iAS008	(+)
183	H03	Plate 2	0.211	80	293t	0	iAS008	(+)
184	H04	Plate 2	0.188	88	293t	0	iAS001	(+)
185	H05	Plate 2	0.179	96	293t	0	iAS001	(+)
186	H06	Plate 2	0.179	83	293t	0	iAS001	(+)
187	H07	Plate 2	0.046	75	293t	0	iAS008	(-)
188	H08	Plate 2	0.057	91	293t	0	iAS008	(-)
189	H09	Plate 2	0.054	78	293t	0	iAS008	(-)
190	H10	Plate 2	0.051	82	293t	0	iAS001	(-)
191	H11	Plate 2	0.048	78	293t	0	iAS001	(-)
192	H12	Plate 2	0.045	91	293t	0	iAS001	(-)
